# *Haloplasma* MreB reconstitution in a minimal synthetic bacterium reveals orthogonal force directions underlying distinct Mollicute motility systems

**DOI:** 10.64898/2026.06.16.731841

**Authors:** Mone Mimura, Haruka Yuasa, Hirofumi Wada, Hana Kiyama, Yoshihito Kitaoku, Shingo Kato, Yuya Sasajima, Yuhei O Tahara, Atsuko Uenoyama, Tomoko Miyata, Fumiaki Makino, Moriya Ohkuma, Shigeyuki Kakizawa, Robert C Robinson, Keiichi Namba, Makoto Miyata

## Abstract

MreB, a bacterial actin homolog, is widely conserved in bacteria where it functions as a scaffold for a peptidoglycan synthesis. Intriguingly, members of the cell wall-lacking Mollicutes retain multiple *mreB* genes despite the absence of peptidoglycan. Previous work demonstrated that two MreB isoforms from *Spiroplasma* can reconstitute swimming motility in the minimal synthetic bacterium syn3B, indicating that MreB was repurposed for motility. Here, we expressed seven MreBs from *Haloplasma contractile*, an early-diverging Mollicute, in syn3B. Approximately 50% of cells elongated, and 15% exhibited curving and coiling movements that resembled *Haloplasma* but differed from *Spiroplasma* motility. Systematic analysis of isoform combinations revealed that movement requires specific MreB pairs, and that additional isoforms enhance motility efficiency. Cryo-electron tomography showed membrane-associated ribbons composed of MreB filaments. Mathematical modeling demonstrated that *Haloplasma*- and *Spiroplasma*-type movements can be reproduced by altering only the direction of force generation. Thus, diversification of force orientation within an actin homolog enabled independent evolution of distinct motility systems in Mollicutes.

**Teaser:** MreB a bacterial actin can drive motility of a minimal synthetic bacterium by mechanisms distinct from eukaryotic actin.
