## Supplemental file and will be used for the link to the file on the preprint. for "*Haloplasma* MreB reconstitution in a minimal synthetic bacterium reveals orthogonal force directions underlying distinct Mollicute motility systems": Data set S1.xlsx

### Sheet: Concatenated protein
Order	Species (NCBI)	Strain	Type strain	NCBI representative	Accession	Assembly status	Assembly size (bp)	Contig count	Contig N50 (bp)	Protein-coding
Mycoplasmatales	Mycoplasmoides pneumoniae	NCTC 10119	YES	YES	GCF_900660465.1	Complete Genome	823017	2	817125	689
Mycoplasmatales	Mycoplasmoides gallisepticum	S6	NO	NO	GCF_000211545.4	Complete Genome	985433	1	985433	749
Mycoplasmatales	Mycoplasmopsis pulmonis	NCTC 10139	YES	YES	GCF_900660575.1	Complete Genome	962791	2	951507	755
Mycoplasmatales	Mycoplasma mobile	163K	YES	YES	GCF_000008365.1	Complete Genome	777079	1	777079	656
Entomoplasmatales	Spiroplasma eriocheiris	CCTCC M 207170	YES	NO	GCF_002028345.1	Complete Genome	1364757	1	1364757	1229
Entomoplasmatales	Spiroplasma citri	CC-2	NO	NO	GCF_007993715.1	Complete Genome	1791636	4	1709192	2230
Entomoplasmatales	Spiroplasma taiwanense	CT-1	YES	YES	GCF_000439435.1	Complete Genome	1086278	2	1075140	1093
Entomoplasmatales	Spiroplasma apis	B31	YES	YES	GCF_000500935.1	Complete Genome	1160554	1	1160554	987
Entomoplasmatales	Mycoplasma mycoides	PG1	YES	NO	GCF_000011445.1	Complete Genome	1211703	1	1211703	940
Acholeplasmatales	Acholeplasma laidlawii	PG-8A	YES	YES	GCF_000018785.1	Complete Genome	1496992	1	1496992	1386
Izemoplasmatales	Candidatus Izimaplasma bacterium	HR1	NO	NO	GCF_000755705.1 (suppressed)	Complete Genome	1878735	1	1878735	1798
Izemoplasmatales	Candidatus Izimaplasma bacterium	HR2	NO	NO	GCF_000753575.1 (suppressed)	Scaffold	2115618	86	62950	2222
Izemoplasmatales	Candidatus Xianfuyuplasma coldseepsis	zrk13	YES	YES	GCF_014023125.1	Complete Genome	1958905	1	1958905	1861
Haloplasmatales	Haloplasma contractile	SSD-17B	YES	YES	GCF_000215935.2	Contig	3404505	34	347868	2977
Haloplasmatales	Haloplasmatales bacterium (Inordinaticella fortuita)	4B	NO	NO	GCF_003586005.1 (suppressed)	Contig	2259711	77	75549	2245
Haloplasmatales	Haloplasma contractile	B5_bin.1	NO	NO	GCA_016841945.1 (GenBank)	Scaffold	3430657	78	86229	–
Bacilales	Bacillus subtilis	168	YES	YES	GCF_000009045.1	Complete Genome	4215606	1	4215606	4237

### Sheet: MreB
MreB	Species (NCBI)	Strain	NCBI Reference Sequence	GenBank	Annotation	Locus tag	Nucleotide Sequence	Amino acid Sequence
SMreB1	Spiroplasma eriocheiris	DSM 21848		AKM54055.1	cell shape-determining protein MreB	SERIO_v1c04760	ATGGCATTGATTAACAATAAGAAACCGACTTTTGTATCAATTGATTTAGGAACAGCATTTACACTTGTTT ACATTTCAGGAAGTGGAATTGTTTATAATGAACCCTCAATTGTTGCTTACAAAATTAAAGAAAATCGAAT TATTGCTGTTGGAGCCGAAGCATATAAAATGATCGGAAAAGGTAACAAATCAATTCGCATTGTCCGTCCA ATGGTTGACGGAGTTATCACAGATATTAGAGCAACTGAAGCCCAATTAAAATATATTTTTAACCGTTTAC ATGTCTCAAAACAATTAAAAGGATCAGTAATGTTACTAGCTTGTCCTAGTGTAATTACAGAATTAGAAAA AAATGCCTTGAAAAAAATTGCTACTAACTTAGGAGCTGACCGTG…	MALINNKKPTFVSIDLGTAFTLVYISGSGIVYNEPSIVAYKIKENRIIAVGAEAYKMIGKGNKSIRIVRPMVDGVITDIRATEAQLKYIFNRLHVSKQLKGSVMLLACPSVITELEKNALKKIATNLGADRVFVEEEVKMAALGGGVDIYKPNGNLVVDMGGGTTDVAVLSSGDIVLSKSVKVAGNYLNDEILKYVRSQYGLEIGIKTAEMIKIEIGSLAKYPDERKMKVYGRDVVSGLPREIELVPEEIREVLKVPISRIIDLTVQVLEETPPELAGDIFQNGITICGGGGLIKGIATYFEDTLQLPAKIGEQPLLAVINGTKKFESDIYDIMRQEHIKNKELDY
SMreB2	Spiroplasma eriocheiris	DSM 21848		AKM54771.1	cell shape determining protein MreB	SERIO_v1c12220	ATGGCTAATTATAAATTTGGAAAAGAATATTCATTTTTAGCATTAGATTTAGGAACTGCAAATACTGTCG CGTATGTCGCTGGCCAAGGAATTGTCTATAATGAACCATCAATGATGGCATATGACACCTTAAGTAATTC ATTAGTAGCATTAGGAGAAGAAGCTTATAAAATGATTGGGAAAACTCATGATCATATTAAAATGGTAACT CCTTTAGTGGACGGAGTTATTTCGGACATGGATGCTGCACAAGACTTATTAAAACATATTTTTGGTAGAT TAAAAATGACTGGTATCTGAAAAAATTCATTAGTAATCCTAGCTTGTCCTAGTGGTGTTACTGAATTAGA ACGCAGTGCTTTAAAAGCAATTGCTAAGGATATGGGAGCTAGTT…	MANYKFGKEYSFLALDLGTANTVAYVAGQGIVYNEPSMMAYDTLSNSLVALGEEAYKMIGKTHDHIKMVTPLVDGVISDMDAAQDLLKHIFGRLKMTGIWKNSLVILACPSGVTELERSALKAIAKDMGASYVLVEEEVKLAALGAGINIGLAQGNLVIDIGGGTTDIAILSAGDIVKSKSVKVAGKHFDQEIQKYIRAEYNVLIGIRTAEQIKKDIGALVKIVNEKPIRAFGRDIITGLPREVMIKPEEIKNVLLAPFSRITDLLVEVLEETPPELAGDVIRNGITICGGGALIRGIVKYFESIFQLKVRAAQDPLMCVIDGAKTYEKNLGAVIERIELLEAKEYKI
SMreB3	Spiroplasma eriocheiris	DSM 21848		AKM54775.1	cell shape determining protein MreB	SERIO_v1c12260	ATGACTATAACAGACGTATTAAAAAATACATTTAATATTTCTCCTAAACCACCTCGTAAATTTATTGCAA TTGACTTAGGGACAACAAATTCAATTGCTTACATTGGAGGAAGAGGAATTATTTATAATGAAGCATCAGT GATGGCTTATGAAACAGGAACTAAAAAACTAGTTGCCCTAGGAGAAGATGCTCGTAAATTAATAGGAAAA ACACATGATAAAATTGAAATTTATACTCCCTTAAGAAACGGTGCAATTACTGATTTAAGAATTGCCGAAG AATTTATTCAACATATTGGAAACCGTGCCAAAGTTCAAGATGTTTGAAAAGGCTCAATTGTCTTAATTGC ATGTCCAAAAAGTGTTACCGAATTAGAACGTCGCGCAATGGTTG…	MTITDVLKNTFNISPKPPRKFIAIDLGTTNSIAYIGGRGIIYNEASVMAYETGTKKLVALGEDARKLIGKTHDKIEIYTPLRNGAITDLRIAEEFIQHIGNRAKVQDVWKGSIVLIACPKSVTELERRAMVEMCKHLGADLVQVEEDTLMAALGAGANIFAPKGTFILDIGGGKTSAGIISAGGIVVSKSIKIAGNYIDEEILKYIRAKHTISIGVVTAEQIKKQIGSLYKGKETKKMVIFGRDVVTGMPKETEILDSEIRKLLISIFSSITQLVTDILESTPAELAGDAVMNGLLVSGGCAQISGLKEFLESYFQIPVKIAKNPQTAVIDGCIAYEKEIRDRLIEENKKNK
SMreB4	Spiroplasma eriocheiris	DSM 21848		AKM54777.1	cell shape determining protein MreB	SERIO_v1c12280	ATGGCAGGATTTAATAGCGGCAAAAGTAAAAGACCAACTTTCGTTTCAATGGACTTAGGAACTGCAAACA CACTAGTGTATGTTTCAGGTTCAGGAGTAGTTTATAACGAACCATCAATCGTAGCTTACAGAATAAAAGA AAATAGAATTATTGCTGTAGGGATCGAAGCTTATAAAATGATCGGAAAAGGTAACAAATCAATTCGTATT GTAAGACCAATGGTTGACGGAGTTATTACTGATATTAGAGCAACTGAAGCTCAATTAAGATATATCTTCG GAAAATTACGAATCTCAAAACAACTAAAACACTCAATCATGTTATTAGCATGTCCAAGTGTTATTACTGA ATTAGAAAAAGCAGCGTTGAAAAAAATCGCGATGAACTTAGGGG…	MAGFNSGKSKRPTFVSMDLGTANTLVYVSGSGVVYNEPSIVAYRIKENRIIAVGIEAYKMIGKGNKSIRIVRPMVDGVITDIRATEAQLRYIFGKLRISKQLKHSIMLLACPSVITELEKAALKKIAMNLGATKVFVEEEVKMAALGGGVDIYKPTGNLVVDMGGGTTDIAVIASGDIVLSKSVKVAGNYLNDEMQKFIRSQYGLEVGSKTAEQIKIEIGSLAKYPDERKMKVYGRDVVSGLPREIEVTPEEVREVLKVPVSRIIDLTVQVLEETPPELAGDIFKNGITIYGGGALIKGIDRYFTDTLQLPSKVGEQPLLAVINGTKKFESDIYDILRQEQMHTKELDY
SMreB5	Spiroplasma eriocheiris	DSM 21848		AKM54778.1	cell shape determining protein MreB	SERIO_v1c12290	GTGAAACCAGAAAGACCATTTATCTCACTTGACTTGGGAACAGCTAACGTGTTAGCTTACGTTTCTGGTC AAGGGATTATCTATAATGAACCATCATTAATGGCTTACGATACTAAAACCAATAAATTAATTGCTTTAGG GAAAGAAGCTTATGATATGATTGGAAAGACACACGACCAAATTAGAATGGTGACTCCGCTAGTTGATGGA GTTATCGCAGATATGGAAGCTGCACAAGATTTATTAAAACACGTTTTCTCAAGAATGAAAATGATGAATA TTTGAAAAAATGCGGTAGTTTTACTAGCATGTCCAAGTGGAGTTACTGAATTAGAAAGAGAAGCTTTAAA AAACGTTGCCCAAGATATGGGAGCTGACTTAGTTATTATTGAAG…	MKPERPFISLDLGTANVLAYVSGQGIIYNEPSLMAYDTKTNKLIALGKEAYDMIGKTHDQIRMVTPLVDGVIADMEAAQDLLKHVFSRMKMMNIWKNAVVLLACPSGVTELEREALKNVAQDMGADLVIIEEEAKMAAIGAGINIDLPQGNLIIDIGGGTTDLAIISSGDIVVARSIKVAGNHFDDDIRKYIRSEYNIAIGQKTAEDVKKYIGSLVKYHNERAMQIYGRDIVSGLPKEAKISSDEIRNVLLNAFSKITDLVIELLENTPPELAGDIMRNGITICGGGALIRNIDKYFFDIFQLPTRTASDPLMCVIEGTRAFEKVIRKRIENGYYNFNDKGLLAGIGKKK
XMreB1	Candidatus Xianfuyuplasma coldseepsis	zrk13		QMS84566.1	rod shape-determining protein	G4Z02_01980	ATGAGTGAGAAACCAAAAGGATCATTCAACGTTGGCGTGGATCTCGGAACCTCAAACCTTCTAATTTATG TCGAAGGACGAGGAACGATCTTCAACGAACCATCCTACATTGCTGTTGACAAGGCAACGAAACAAGTTGT ATCTGTCGGATTTGATGCAGCCGAACTGGTTGGTAAGGTACACGACAAAGTTGAAGTGGTGAAACCACTG CAAGGTGGTGTCATCAGTGATGTGAGCATGATTCGCGAGATCTTAAATTTTACATTTGATCAACTATTCG TGAACAGTTCACAACAAATTAACAAGTTGTTGATTTGTATCCCATCCGAAATCACCGAAACCGAAAAAGC TGCGATTTTGCAGCTCGGTGAAGAGCTTGGTATAGACGATACCA…	MSEKPKGSFNVGVDLGTSNLLIYVEGRGTIFNEPSYIAVDKATKQVVSVGFDAAELVGKVHDKVEVVKPLQGGVISDVSMIREILNFTFDQLFVNSSQQINKLLICIPSEITETEKAAILQLGEELGIDDTKIDEEIKAAAIGSGVDIYTPSGHLVVDLGGGTTDFGVLSLGDVVLSKSIKVAGDYFDKQISDYVKEKHKLEIGPQTAEKAKIALASLTGDMPKDESGKPLTFDVMGRDLVSGLPKKVTLEASEIRTILLDAFEAVKATLIATLETTPPELAGDLVDNGIIVTGGGAKIKGIKDYIEQATNVEVHISPTPLTDVVDGTKKLLKINKNHYFGEF
XMreB2	Candidatus Xianfuyuplasma coldseepsis	zrk13		QMS84565.1	rod shape-determining protein	G4Z02_01975	ATGGCAGAAAAATATGGATTAGGTATTGATCTCGGTACCGCAAATTTACTGGTGTTCCTCGAGAAAAAAG GAATCATCTTTAATGAACCTAGCGTGATTGCCTTTGATCGTGAGAGTGGCCAGATTGTTGCAGCTGGTAA AGACGCTCACAAAATGCTGGGAAAAGTACATGATAAAATCAGTGTGATTAAGCCACTAAAAAGTGGTGTC ATCAGTGATATGAAAGCCGCCAAGGCATTACTAACATATGTATTACAGGAAGTGGAAAACCTGACCGAAA AAGATTTGACAAACACCTCTTGTGTGATGTGTTGTCCAAGTGAGGTTACCAAAATCGAACGAGACATCAT CAGTGAACTGGCCATGAACATGGGTATTTCCGATGTCTTAATCG…	MAEKYGLGIDLGTANLLVFLEKKGIIFNEPSVIAFDRESGQIVAAGKDAHKMLGKVHDKISVIKPLKSGVISDMKAAKALLTYVLQEVENLTEKDLTNTSCVMCCPSEVTKIERDIISELAMNMGISDVLIDEEIKAAALGANLDIFQSKGIMMVDIGGGTTDVGVLSFGDIVLSRTIRMAGNYIDTELAKLVKQNDKVEIGELTSENAKIELADLRKDAKLKVNRYAGRDIVRGIPKWVDISSTDVKQVLEPTYDEVVKLISAVLKDTPPELSADIFEHGIYLTGGGSLIKGVEEYISDRIKVPVKVVHNPLTCVAEGSKYLLKNRGDYLVNPLKL
XMreB3	Candidatus Xianfuyuplasma coldseepsis	zrk13		QMS84564.1	rod shape-determining protein	G4Z02_01970	GTGATTATTGTGGCTAATAAAACCAATAAAAAATACATCAAAATCGGCGTCGATCTCGGTACCGCGAACC TACTCGTCTATGTTGATGGTGAAGGAATCATCTTTAATGAACCAAGTGTTATCGCGATGGAATACGCATC CAACGATGTCATCGCAACCGGCTTTAACGCGGCCCGTATGATCGGCCGTGGCCATCATGGTATTAAAATC GTTAGTCCTTTGAATCAAGGGGTTATTAGCGATATGGATGCGGCGAAGAAATTGATTGAAATCGCTGTTC ATAAAGCGGAAACGATCGATGTGAATTTACAAACGTCGACATTGCTCATCTGTTGTCCAAGTGAAGTGAC CCAGATTGAACGCGATGCCCTCATTGATCTCGCCCATAATCTTG…	MIIVANKTNKKYIKIGVDLGTANLLVYVDGEGIIFNEPSVIAMEYASNDVIATGFNAARMIGRGHHGIKIVSPLNQGVISDMDAAKKLIEIAVHKAETIDVNLQTSTLLICCPSEVTQIERDALIDLAHNLGVPDVFIEEEVKAGGIGAGLDIYDSVGSMVIDIGGGSTDIGVLSLGDIVVSESIRIAGNYLDQEIINYLQYEKGILIGKKTAQRIKEEIGTLRQEIVEEKETYANGRDIVTGLPRRITVTQTEVRDIFVEPFRAIANAVLKVLQNTPPELSADIIKSGMLVNGGCALIDGVDEFLFNEIGLDVHIAKNPLTAIVEGTKVLLQNRGNYYVKPVD
IMreB1_HR1	Candidatus Izimaplasma bacterium	HR1		AIO18568.1	Rod shape-determining protein MreB	KQ51_00688	ATGGGTGAAAAGCCAAAAGGAACATTTAACGTCGGCGTGGATCTTGGAACATCAAATCTCCTAATTTATG TAGAAGGCCGAGGAACAATCTTCGATGAACCTTCATACATTGCGGTAGATAAAGCAAGTGGCAAAATAGT GTCTGTTGGTTTAGATGCAGCGGAATTAGTAGGTAAAGTACACGACAAAGTTAAAGTTGTTAAACCACTA CAAGGTGGTGTCATCTCTGACATTTCAATGATTAGAGAACTGTTAATGTTCACGTTTGATAAATTATTCG TGGATAATACACAACAAATCAACAAATTATTAATCTGTATTCCTAGTGAGATTACAGAAACTGAAAAGGC AGCAATTTTACAACTCGGAGCAGAATTGGGTATTGAAGATACCA…	MGEKPKGTFNVGVDLGTSNLLIYVEGRGTIFDEPSYIAVDKASGKIVSVGLDAAELVGKVHDKVKVVKPLQGGVISDISMIRELLMFTFDKLFVDNTQQINKLLICIPSEITETEKAAILQLGAELGIEDTKIDEEIKAAAIGSGVDIYTPSGHLVVDIGGGTTDFGVLSLGDVVLSKSIKVAGDYFDKQIMDYVKEEHKLEIGPQTAEKAKVALASLTGELPKDEEGKAITFNAMGRDLVSGLPHMVVLKGKEIRKIMTDSFESIKATLIATLEATPPELAGDLVDNGIIVTGGGAQIKGIKEYIEEVTHVDVHVSHSPMTAVVEGTKRLLKMSKNHYFGEF
IMreB2_HR1	Candidatus Izimaplasma bacterium	HR1		AIO18569.1	Rod shape-determining protein MreB	KQ51_00689	ATGGCAGAAAAAATTGGATTAGGTATTGATTTAGGTACGGCGAACCTTCTTGTATATCTTGAGAAAAAAG GAATTATCTTTAATGAACCAAGTGTAATAGCATTTGATCGTGAAAGTGGTAAAATTGTTGCTGCTGGAAA AGATGCACATAAAATGCTTGGGAAAGTCCACGATAAAATTAGTGTTATAAAACCATTACGAAATGGAGTT ATTAGTGACATGAAAGCCGCTAAAGCTTTACTTCAATATGTATTAGAAACAGTAGAAAATTTAACAAAAA AAGAACTAACAAATACCTCTTGTGTTATGTGTTGTCCTAGTGAGGTTACAACTATAGAGAGAGATATTAT TACAGAATTAGCAGTAAACATGGGAATTAGTGATGTACTAATTG…	MAEKIGLGIDLGTANLLVYLEKKGIIFNEPSVIAFDRESGKIVAAGKDAHKMLGKVHDKISVIKPLRNGVISDMKAAKALLQYVLETVENLTKKELTNTSCVMCCPSEVTTIERDIITELAVNMGISDVLIDEEIKAGALGANVDIFKSKGVMIVDIGGGTTDVGVLSFGDIVLSRTIRMAGNFIDKELAKQVKQNEKVEIGELTSERCKMELADLRKDAKVKVNRYAGRDIVKGIPKWVDISSTDVNNVITPTYEEVVKLIAAVLKDTPPELSADIYQHGILLTGGGALIKGVEEFISSRIKVPVKVVSNPLTCVAEGSKYLLKNRGDYLVNPLKL
IMreB3_HR1	Candidatus Izimaplasma bacterium	HR1		AIO18570.1	Rod shape-determining protein MreB	KQ51_00690	ATGGCAAATGATCGAAAAATGAAAAACAATCACAAACTAATAAAAATTGGAATCGATTTAGGTACGGCAA ATTTATTAGTATATGTTGATGGTGAAGGAATTATCTTTAATGAACCTAGCGTAATTGCTATGGAATATGA AACAAACGATGTAATTGCAGTTGGATTTAATGCTGCAAAAATGATTGGTAGAGGACATCACGGCATCAAA ATCGTTAGTCCATTAAACCAAGGTGTAATTAGTGATATGGATGCTGCAAAGAAATTAATTGAAATTGCAG TAAGAAAAGGAGAAGCAATTGATGTTAATTTAAGAGCTTCAACTTTACTAATCTGTTGTCCTAGTGAAGT TACCCAAATCGAAAGAGATGCAATGATTGATCTTGCACATCATT…	MANDRKMKNNHKLIKIGIDLGTANLLVYVDGEGIIFNEPSVIAMEYETNDVIAVGFNAAKMIGRGHHGIKIVSPLNQGVISDMDAAKKLIEIAVRKGEAIDVNLRASTLLICCPSEVTQIERDAMIDLAHHLGVPDVFIEEEVKAGGIGAGLDIYDSKGSMVIDIGGGSTDIGVLSLGDIVVSESIRIAGNYLDQEIINYLQYQHGILIGKKTAQRIKEEIGTVRENLPGNVFTYANGRDIVSGLPRKIKVAQEDIREIFIEPFKSISNAILKVLQNTPPELSADIIQSGMLINGGCALVDGVDEFLFKEIGLDVHIAKNPLTAIVEGTKVLLQNRGNYYVKPVD
IMreB1_HR2	Candidatus Izimaplasma bacterium	HR2		KFZ26256.1	MAG: Rod shape-determining protein MreB	KQ78_01501	atggaaaataataaacttatgaaatcaaaacaaaaacttataaaaattggaatagatttaggaactgcaaatttattagtctatgtagatggagaaggaatcatctttaatgaaccttcagtaattgcaatggactatgatacttcagatgttatagcagttggatataatgcagcaaaaatgattggtagaggacaccatgggattaaaatagttagtccattaaatcaaggtgtaatctctgacatggaagctgctaaaaaattaattgaaatagctattagaaaagctgaaaattcagatattaaattaaaagcttcgacagtattaatttgttgtccaagtgaagttactcaaatagaaagagatgctatgattgatttagctcataaacttggt…	MENNKLMKSKQKLIKIGIDLGTANLLVYVDGEGIIFNEPSVIAMDYDTSDVIAVGYNAAKMIGRGHHGIKIVSPLNQGVISDMEAAKKLIEIAIRKAENSDIKLKASTVLICCPSEVTQIERDAMIDLAHKLGVPDVFIEEEVKAGGIGAGLDIYSSNGSMVIDIGGGSTDIGVLSLGDIVVSESIRVAGNHFDQEIINYLQYEHGLLIGKKTAQRIKEEIGTLREELTENKTTLAKGRDIVSGLPRKIEVSQEEVRAVLIEPFNNISTAILKVLQNTPAELSADIIVNGMLINGGCALIEGVDEFLEKKIGLDVHIAKNPLTAIVEGTKVLLQNRGNYYVKPVD
IMreB2_HR2	Candidatus Izimaplasma bacterium	HR2		KFZ26257.1	MAG: Rod shape-determining protein MreB	KQ78_01502	atggcagataaaattggattaggaatagacttaggtactgctaacttactagtatatcttgaaagaaaaggaattatctttaatgaaccttcagttatagcttttgaccgcgaaagcggtagaatagttgctgctgggacagatgctcatcaaatgcttgggaaagtacacagtaaaatatctgtagttaaaccactaaaaaacggagtaataagtgatatgaaagctgctaaagctttaatagcatatgtattaaataaagtagaaaatttaacatcaaaagaattatcaaaaacttcatgtgttatttgttgtccatcagaagtaacaaagattgaaagagacattatggtggatttagcattaaacactggaattagtgatgtatttatagaagaa…	MADKIGLGIDLGTANLLVYLERKGIIFNEPSVIAFDRESGRIVAAGTDAHQMLGKVHSKISVVKPLKNGVISDMKAAKALIAYVLNKVENLTSKELSKTSCVICCPSEVTKIERDIMVDLALNTGISDVFIEEEIKSGALGANVDIFKSKGVMIVDIGGGTTDVGVLSFGDIVLSRTIRMAGNYVDTQITKYVKKDFKVEIGELTAERSKIELSDLRKDSSEIINRYAGRDIVKGIPKWVDISSKDVREVLVPVYEEVVKLISAVLKDTPPELSADIFQNGILLTGGGALIKGVEEFISDRIKVPVKVVSNPLTCVAEGSKYLLKNRGDYLVNPLQL
IMreB3_HR2	Candidatus Izimaplasma bacterium	HR2		KFZ26258.1	MAG: Rod shape-determining protein MreB	KQ78_01503	atgagtgacaagcaaaaaggaaaattcaatgtaggtgttgatcttggtacttctaatcttctaatttatgtggaaggtcgaggaactgtattcaatgaaccttcaattatcgctattgacaaagctacaaaaaaggttgtcaaagttggtaaagaagccgcagaattagttggtaaagtacatgataagattgaagtaattaagcctttaaatggtggagttattgctgatatggacatgattcgagaactattaattttcacatttgaaaagttatttgtttcaaatttaagtaaaattaatagattattgatatgcatcccttcagacataactgacacagaaaaaactgcaataatgcttctgggtcaagagttaggaattgaagagacttatatc…	MSDKQKGKFNVGVDLGTSNLLIYVEGRGTVFNEPSIIAIDKATKKVVKVGKEAAELVGKVHDKIEVIKPLNGGVIADMDMIRELLIFTFEKLFVSNLSKINRLLICIPSDITDTEKTAIMLLGQELGIEETYIDEEIKAAAIGGGIDIYTPSGHLVVDIGGGTTDFGVLSLGDVVLSKSIKIAGDYFDKQIISYVKENHKLEIGLQTAERIKITLASLTGDLPINEEGNPLTYSAMGRDVDSGLPQQVIIQAEEIREVLLSCFDTIRSTLISTLEATPPELAGDLVDNGILITGGGAQILGIRKFFEDITGTDVHISNGPLIAVVEGTKKLLKMDRKHFFGDY
HMreB B1	Haloplasma contractile	SSD-17B	WP_008824450.1		rod shape-determining protein	HLPCO_002797	atggcagggaaaggtgtaaaaatcggtgtcgatttaggaacagttaatacgttagtttatatcaatggacaaggtgtaatttataatgagccgtctgtaattgcctttgatagaaaaacaaaaaaatgtattgctgttggtaaagaggcaaaagacatggtcggtaaagaacatgatcatatcgatgttattaagccactagaaggaggagtaatctcagatctagaggcaacaaaagcatatttacaatatgtgtttgaaaaattagaacatattaatgtaaagtttaaaaaatcaacgttattaatatgttgtccatcagaggtaacaaatattgagaaaaacgcaatgggacagttagctacccaagtagggatcagagatgtattcatcgaagaa…	MAGKGVKIGVDLGTVNTLVYINGQGVIYNEPSVIAFDRKTKKCIAVGKEAKDMVGKEHDHIDVIKPLEGGVISDLEATKAYLQYVFEKLEHINVKFKKSTLLICCPSEVTNIEKNAMGQLATQVGIRDVFIEEEIKAGAIGAGIDIFAPQGAMIIDIGGGTSDIGVLALGDLVVSESTRIAGNYLDNQITKYVKMKYNMAIGNKTAETIKIKLGTLKETLEEEKEYAFSGRNLKTGLPCKMTVKQSEIRDIFLRAFETITNTAKKVLQQSPPELAADIFNDGIIINGGGALIEGVQAYFENQLNLKIKIAENPLTAIVEGSKLLLKNRGNYLVKPADV
HMreB A1	Haloplasma contractile	SSD-17B	WP_008824449.1		rod shape-determining protein	HLPCO_002796	atggcaagcaagaaattaggaatagggattgacctaggaacaacgaacttgttagtttatgttgaaggaaacggaataatctttaatgagccgtctgtagttgcttttgacgttgaaacaaaagatgtaattgctggtggaacagatgcttttagtatgattggaaaagaacataagaaaattaaagtcagtcgtcctttacgtgacggtgttatttcagatatggatgcagcaaaggcaatgctaaaatatgtttttgaacgtgttcaaaatattcgtgactttcacaatgcaacttgcttaatctgttgcccttcagaagttacacaaattgaacgcgaagcgatgcgtgacttagcgattcaaatgggaataaaagatgtatttattgaagaagag…	MASKKLGIGIDLGTTNLLVYVEGNGIIFNEPSVVAFDVETKDVIAGGTDAFSMIGKEHKKIKVSRPLRDGVISDMDAAKAMLKYVFERVQNIRDFHNATCLICCPSEVTQIEREAMRDLAIQMGIKDVFIEEEIKAGAIGAGIDIYSPSAAMVIDIGGGTTDVGVLSLGDVVLSHSIRVAGNYIDQEIIKYVHKHHNLIIGQKSAERAKIKVATLLEDEEEERVARIAGRDLVTGLPRTVNVTSQEIKTILQPIFQDITNVAYTVLEQTPPELAADIVDNGIIVDGGGALIPGVKEYFESMLSLPVRITENPLTAVVQGTKVLLRNKGSYIAQHKD
HMreB B2	Haloplasma contractile	SSD-17B	WP_008825618.1		rod shape-determining protein	HLPCO_003152	atggcaaagaaaggatataaaataggtgtagacttgggtacagctaatacactagtttatattaatggacatggtttgatttacaatgaaccgtctattgttgcatttgataaagtgacagggaaatgtattgcagcaggaaatagtgcaagtcttatggacggaaaacagcatgagcgtatacgtgttgtaaaaccacttgaaggtggtgtaatatcagacttagacgcaacaaaggcgaatcttctatatgtttttgataagctagagcatattaatgttgacttcaaaaagtcaacactattaatttgttgtccttctgaagtgtcaacaattgaacgagttgctatgaaagcattggcaagtaaaatgggaattaatgatgtgtttattgagcaa…	MAKKGYKIGVDLGTANTLVYINGHGLIYNEPSIVAFDKVTGKCIAAGNSASLMDGKQHERIRVVKPLEGGVISDLDATKANLLYVFDKLEHINVDFKKSTLLICCPSEVSTIERVAMKALASKMGINDVFIEQEVKAGAIGAGIDIFAARGSMVIDIGGGSTDIGVLALGDLVVAESVRVAGNYIDRQIIKYVKMNHNMLIGFRTAEKIKVALGTVKEDLTDEKEFTYAGRNLRTGIPCRHVIKESEVQRLTARAFESILNIAKKVLQQTPAELAADIFNDGVVINGGGALIGGVKEFFERELNLPVRVAENPLTSIVNGTKLLLSNRGNYLIKPVE
HMreB A2	Haloplasma contractile	SSD-17B	WP_008825619.1		rod shape-determining protein	HLPCO_003151	atggccggtaaaaaattaggaattggaatcgatttaggtacaactaatttattagtgtacgtgcaaggacatggtatcattttcaatgaaccttcagtagtagcatttgatgttgaaacaggagatgttattgcaggtggagaagatgcattctcaatgctaggtaaaactcacaaaaagattcgtgtaagtcgtccacttagagacggggtaatatctgatatggatgccgctaaagcaatgcttcgctatgtgttcaaaagagtacaaacaataagaaactttaaggactcaaagtgtctaatctgttgcccttcagaggttactcaaattgaacgtgaagctatgagagatttagcaattcaaatgggaatcaaagatgtctttatcgaagaagaa…	MAGKKLGIGIDLGTTNLLVYVQGHGIIFNEPSVVAFDVETGDVIAGGEDAFSMLGKTHKKIRVSRPLRDGVISDMDAAKAMLRYVFKRVQTIRNFKDSKCLICCPSEVTQIEREAMRDLAIQMGIKDVFIEEEIKAGAIGAGIDIYTPTAAMVIDIGGGTTDVGVLSLGDVVLSHSIRIAGNYIDQEIVKYVHKQHNLVIGHSSAEKAKKKIGTLLETDELQTYRVSGRDLVTGLPSSVELNSDEIRNILLPIFDEIRNVAYTVLEQTPPELAADIVDNGIVVDGGGALIPGIKEYFEEQINLPVRIAENSLTAVVEGTKVLLKNRGSYLVNPTD
HMreB C2	Haloplasma contractile	SSD-17B	WP_008825620.1		rod shape-determining protein	HLPCO_003150	atgtcaaataaagaagaattaaaattagggatagacctaggtacagtaaacacattagtatatgcaaatagtagaggaattatatttaatgaacctacagtaattgcttttgataaagagacagatgaagtagttgcagttggaaatgaagcaaatgatatggtaggaaaaacgcatgcaaaagtacgcgtggtaaaaccattagtttctggtgtaattgctgataagaatgcagctataaggttaatcgaatatatattaaatgacttcttagagcattaccaatcagcaaagcttaaaaagtctacagtattaatttgttgccattctgatttatctggtgtagagcgtaacgctttaaaagatattgtacaaggatttggaattaacaatgtatta…	MSNKEELKLGIDLGTVNTLVYANSRGIIFNEPTVIAFDKETDEVVAVGNEANDMVGKTHAKVRVVKPLVSGVIADKNAAIRLIEYILNDFLEHYQSAKLKKSTVLICCHSDLSGVERNALKDIVQGFGINNVLVQEEVKAGAIGVGIDIYSPTGSMIIDIGGGSTDVGVLALGDIVVSNSVKTAGNHLDAEIKKYIKMKRNFEIGMSTAERVKIALATVREDLVEEKEMVVSGRNLTNGLPSRITVKQSEIRDVLRKPFQTIINAILKVLEQTPPEIATDIIENGVILNGGGSQIDGLKEFIESIINIEVKLSPYPLTAIVKGTKELLKNNGDYLVAPTD
HMreB A3	Haloplasma contractile	SSD-17B	WP_008825623.1		rod shape-determining protein	HLPCO_003147	gtggcgaacaagaaaatgttaaatattggaattgatttaggaacgacaaatatcttagtctatgtatcagggcaaggggttatattcaatgaaccttcagttgttgcatttgatgtcgattcaggtgaagtgattgcaggaggtcaagcagcatacaatatggtaggtaaaacccacggtaagattcgtgttgcacgtccactccgtgaaggtgttatatcggatatggaggcagcgaaggcattattaaaatacatctttttgagtcttaaaaacagaaaagatttaagaaattcttattgtgtaatctgttgtccatctgaagtgacacatatagaacgtgatgctatgagagatttagcattacaaatgggtattggtgaagttttaattgaagaa…	MANKKMLNIGIDLGTTNILVYVSGQGVIFNEPSVVAFDVDSGEVIAGGQAAYNMVGKTHGKIRVARPLREGVISDMEAAKALLKYIFLSLKNRKDLRNSYCVICCPSEVTHIERDAMRDLALQMGIGEVLIEEEIKAGAIGSGIDIYSPEGSMVIDIGGGTTDVGVLSLGDVVLSQSIRVAGNYIDQIIVGYIHKSHNLVIGQKTAEKAKIETATLLDHVEFNSEFRISGRDLVTGLPRAIVITSEEVRELLQPVFEEIGRLVMSVLEQTPPELAADIVDNGIVVNGGGSLIPGVKDYFEELLNISVNIADKPLTAVVEGTKVLLQNKGSYLNNKHSRE
HMreB B4	Haloplasma contractile	SSD-17B	WP_008825395.1		rod shape-determining protein	HLPCO_002369	atgggacaaggatacaaaataggtgtagacttaggaacaaagaataccatcgtatatgttggcggaaagggaatcatttataatgagcctacagtagttgcatttgatcaagaatcaaaaaaaccgattgcaattgggcactcggcaagtgagatgttaggtaaggaacataaaaaggtgaaagtggtcaagccattagatggtggagtcatttctaacctagaagcaactaaaattattttaagttttattttcaataagatccaagaagatggaaatggagacattaaaaaatcaactcttttaatctgttgtccatgtgatatgacatcgactgaacgtgaagcattagaaaaactcggtactgaattaaatattaaagatgtatttgttgaacag…	MGQGYKIGVDLGTKNTIVYVGGKGIIYNEPTVVAFDQESKKPIAIGHSASEMLGKEHKKVKVVKPLDGGVISNLEATKIILSFIFNKIQEDGNGDIKKSTLLICCPCDMTSTEREALEKLGTELNIKDVFVEQEIKAGAIGAGVDIFTAKGSLVIDIGGGSTDVGVLSLGDLVIAESIRKAGQYIDNEIIKYVKVHYGMIIGERTAEQIKINLGTLRKDIEEDKEYSFAGRSLENNLPRRKTIKQSEIRNILVRIFDSISTKVINVLQGTPPELAADILENGIVINGGGALIDGVEEYFETVTGITTYISKYPLTSIAEGKTLLKNRGNYLVKPID
HLPCO_02877	Haloplasma contractile	B5_bin.1			–	HLPCO_02877	–	MAKKSYRIGVDLGTANILVYITGSGVVYNEPSVVAFDNTTKECIAVGKRAFDMVGKEHKHIRIVKPLDGGVIADLDATKVYLQKVFEKLENINVDLKNSTLLLCCPSQVTHIERVALIDLAKKIGVKDAFIEEELKAGAIGAGLDIYESKGSMVVDIGGGTTDVGVLSLGDLVVSESCKVAGNYLDKEITKYVKFKYGIIIGASTAEMIKIKLGTLASELQEEKECVFAGRNLTNGLPCKMTIKQSEVREIFLKGFEVVVNTIKKVLQQTPPELASDIYQSEIMINGGGAMIDGVKEYLEEALSLKVKIAENPLTSIVEGTRLLLNNRGNYLVKPSDY
HLPCO_02873	Haloplasma contractile	B5_bin.1			–	HLPCO_02873	–	MAKKGYKIGVDLGTVNTLVYLNGQGLIFNEPSCVAFDRRTNDCIAVGQKAKDMLGREHSLIKVVKPLEGGVIADLDATKALLVYVFDKLTSINIEFNRTTLLICCPSEVTQIERVALIALAKKLGVKDVFIEEEVKAGAIGAGIDIFAPQGSMVIDIGGGTTDIGVLSLGDLVVSESIRVAGNYIDNAIIKYVKMKYSMAIGSRTAENIKKSLGTVKQDLIEDKEFTYAGRNIVTGLPKRMVIKQSEVKALMIRALNSIANVARKVLEKTPPELSSDIFKDGIVLNGGGALIDGAKEYFEDQLNLKVRVSENALTAIVDGSKYLLQNRGNYLIKPVD
HLPCO_01615	Haloplasma contractile	B5_bin.1			–	HLPCO_01615	–	MKKSIYQIGIDLGTVNTLVYVSSRGIVYNEPTVVAFDSKTNKSFAIGHTAYDMLGKEHGKIKVVKPLEGGAIADLNATKVILKSILNKIKINNIDFKKSTLLICCPSEMTTTERKALEKLGKELKINDVFVEQEIKAAAIGAGIDIFTAKGSMIIDIGGGSTDIGVLSLGDLVVWDSIRIAGNSIDKEIMKYVKNKYGMLIGERTAEKIKMNIGTLRDDYNEDKAFKFAGRNIKTSLPDKKTIKQSEVRMVILKAIKAIASRALKILQDLEPELSSDIFERGIVINGGGALIDGIKEYFESITGLQVDIIKNPLTSIAEGTKYLLKNRGNYLVKPLD
HLPCO_02875	Haloplasma contractile	B5_bin.1			–	HLPCO_02875	–	MDKNNLKIGIDLGTANTLVYSSGRGVVFNEPTVVAFDKGTDKIIAIGHEAKEMLGKTHDKIRVVKPIEQGVIADKDSAIQMLDHILKHHIMQFENFNPKKTTVLICCHSDLSMIERKALKDIIVNFGIQNVFVQEEVKAGAIGAGIDIYTPEGSMIIDIGGGSTDIGVLALGDIVVSNSIKVAGNHFDEEIRKYIKKKHNFEIGVLTAEEVKKALATLRDDLEEEKEISVSGRDLKRGLPARITIKQSEVRNVLKRSFNAIASQILKVLEVTPPELAADIIETGVVLNGGGALIDGLKEYLEELCQLNIRISPEPLTAIVKGTKDLLKNKGDYLVAPSD
HLPCO_02878	Haloplasma contractile	B5_bin.1			–	HLPCO_02878	–	MANKKLGIGIDLGTTNLLVYIEGHGIIFNEPSVVAFDIETGEVIAGGEDAFSMIGKTHKKIRVSRPLREGVISDMDAAKAMLKYVFQRVQNVRDFKHSKCLICCPSEVTQIEREAMRELAIQMGITDVFIEEEIKSGAIGSGIDIYHANAAMVIDIGGGTTDVGVLSLGDVVLSQSIRVAGNYIDQEIIKYVHKTHNLVIGQKTAERAKIEIATLLDEEEKFVKISGRDLVSGLPSATKLSSKEIRKLLLPIFDEIVNVVYSVLEQTPPELSADIVDNGIIVNGGGALIPGITEYIEEMVNLPVKVANNPLTAVVEGTKVLLKNRGNYLINPAD
HLPCO_02874	Haloplasma contractile	B5_bin.1			–	HLPCO_02874	–	MPEKKIGIGIDLGTTNLLVYVTGHGIIFNEPSVVAFDIQTGEVIAGGEDAFSMVGKTHKKIRVSRPLREGVISDMDAAKAMLKYVFQRVQNIKNLKNAKCLICCPSEVTQIEREAMRELAVQMGINDVFIEEEIKSGAIGSGIDIYTANAAMVIDIGGGTTDVGVLSLGDVVLSQSIRVAGNYIDQEIVKYVHKTHNLVIGQKSAEKAKIEIATLLDDEERFVRVSGRDLVSGLPSATKISSKEIRKLLLPIFDEIVNVVYAVLERTPAELSADLVENGIVVNGGGALIPGVKEYIEEMVNLPVKISETPLTDVVEGTKILLKNRGNYLINPQD
B7766_RS04460	Haloplasmatales bacterium (Inordinaticella fortuita)	4B			rod shape-determining protein	B7766_RS04460	ATGGCAAAAAAAAGTCATAAAATTGGTGTTGATTTAGGTACAGCTAATATCTTGGTTTATATTAACGGTAGTGGTGTAGT TTATAATGAACCATCAGTAGTTGCATTTGATAAAGGCACTAATAAATGCATAGCCGTTGGTAAAAGAGCATCTGAAATGC TTGGTAAAGAACATAAACATATACGTTTAGCAAAGCCAATGGAAGGTGGAGTAATAGCAGATTTAGAAGCTACAAAAGTT TACCTTCAATATGTATTTGAAAAATTAGAGAATATTAGTGTAGATTTAAAAAACTCAACAATATTATTATGTTGTCCTTC TGAAGTATCAGATATTGAAAAAGTAGCTTTACTTGAATTAGCGAATAAGATAGGTGTCGGAGATGCTTTTGTTGA…	MAKKSHKIGVDLGTANILVYINGSGVVYNEPSVVAFDKGTNKCIAVGKRASEMLGKEHKHIRLAKPMEGGVIADLEATKVYLQYVFEKLENISVDLKNSTILLCCPSEVSDIEKVALLELANKIGVGDAFVEQELKAGAIGAGIDIFEASGSMVVDIGGGTTDIGVLSLGDLVISDSSKIAGNYLDKEISKYVKYKYGIIIGNNTSEQIKIQLGTLSKELSEDKEYTFAGRNLSNGLPCKVTMKQSEVKEIFVRAFESIVNTIRKVLQNTPPELSSDIFENGIVINGGGALIHGIKEFLEEELQLQVKISVNPLTSIVEGTKLLLNNRGNYLVKPYDY
B7766_RS04480	Haloplasmatales bacterium (Inordinaticella fortuita)	4B			rod shape-determining protein	B7766_RS04480	ATGGTTAAAAAAGGATATAAAATAGGGGTCGATTTAGGCACTGTTAACACTTTAGTTTATATTAATGGACACGGTCTTAT TTTCAATGAACCGTCTTGTGTTGCTTTTGATAGAAGAACTAATAATTGTATTGCTATAGGCCATAACGCTTATGCAATGA TGGGAAAAGAACATCATTTGGTTAAAATATCAAAGCCGCTTGAAGGTGGAGTAATCGCTGATTTAGATGGAGCCAAGGAA TTAATGAAACATGTGTTTACTAAATTAGTCGATATAAATGTTGATTTTAAGAATTCTACATTACTAATTTGTTGTCCTTC TGAGGTCTCTAGTATCGAGCGTGCTGCAATAAGAGATTTATCTAATAACCTAGGAATCAAAGATGTATTTGTTGA…	MVKKGYKIGVDLGTVNTLVYINGHGLIFNEPSCVAFDRRTNNCIAIGHNAYAMMGKEHHLVKISKPLEGGVIADLDGAKELMKHVFTKLVDINVDFKNSTLLICCPSEVSSIERAAIRDLSNNLGIKDVFVEEEVKAGAIGAGLDIFAPIGSMIIDIGGGSTDIGVLALGDLVVSESIRVAGRYLDNQIIKYCKMRHGMAIGSRSAEKVKLEIGTLRRDLPNEKEYTVSGRNIKTGLPGRLVLKQSEIRDIFVKAFEGITITTFKVLQQTPPELAADIFENGIMINGGGALIDGIKEYFEEAIGLKMKISLNPLTAIVDGTKYLLKNRGNYLIKPLD
B7766_RS04470	Haloplasmatales bacterium (Inordinaticella fortuita)	4B			rod shape-determining protein	B7766_RS04470	ATGACTAAAAATGAGACAAAAATTGGGATAGATTTGGGTACTGCAAACACACTAGTATATTCTAGTGGAAGAGGTGTCAT TTTTAATGAACCTAGTGTAGTAGCATTTGATAAAGACACTGACCAAATTATCGCTATTGGAAGTAACGCTAAAAGCATGT TAGGAAAACAACATGATAAAATAAGAGTTGTTAGGCCAATAGAACAGGGCGTTGTTGCTGATAAAGATGCAACAATTAAA ATGCTTGAATATATTTTAAATAATCATTTAATTAATTTTGAAAATGTAAAATTAAAAAATGCTTTAGTATTGATTTGTTG TCACTCAGATTTATCAGGTATTGAGAGACAAGCATTAAAAGATATTATGCTAAATTTTGGAATTCAAAATGTTAT…	MTKNETKIGIDLGTANTLVYSSGRGVIFNEPSVVAFDKDTDQIIAIGSNAKSMLGKQHDKIRVVRPIEQGVVADKDATIKMLEYILNNHLINFENVKLKNALVLICCHSDLSGIERQALKDIMLNFGIQNVIVQEEVKAGAIGAGIDIYNPSGSMVIDIGGGSTDVGVLALGDIVVSKSIKTAGNAFDEEIRKFIKKKYNFEIGALSAEK VKISLATLRDDLPNEKEITIAGRDLKSGLPSKITIRQTEIRDVLKNSFKTIANVILKVLEVTPPEIAADIIDNGVVLNGGGALIDGLDAYLEDLVQLKIRVSPDPLTSIIQGTKDLLKNKGDYLVAPND
B7766_RS04475	Haloplasmatales bacterium (Inordinaticella fortuita)	4B			rod shape-determining protein	B7766_RS04475	ATGGAAAAGAAACTAGGTATAGGTATAGACCTAGGAACAACTAATTTACTTGTTTACGTGCAAGGTAATGGGATTATCTT TAATGAACCTTCAGTAGTTGCATTTGATATCGAAACTGGAGAGGTGATTGCTGCTGGAGAAGATGCGTTTTCTATGATTG GGAAAACTCATAAAAAAATTAGAGTAAGCCGTCCATTGCGTGAAGGAGTAATATCTGACATGGATGCTGCAAAAGCATTA TTAAGACATGTTTTCGAACGTGTTCAAAACATGAGAGATTTTAAAAACTCTAAATGTTTAATTTGTTGTCCATCTGAAAT CACACAAATTGAGCGTGAAGCTATGAAACAATTAGCAATTGAAATGGGTATTAACGATGTATTTATCGAAGAAGA…	MEKKLGIGIDLGTTNLLVYVQGNGIIFNEPSVVAFDIETGEVIAAGEDAFSMIGKTHKKIRVSRPLREGVISDMDAAKALLRHVFERVQNMRDFKNSKCLICCPSEITQIEREAMKQLAIEMGINDVFIEEEIKAGAIGSGVDIYTANATMVIDIGGGTTDVGVLSLGDVVLSQSIRVAGNYIDQEIVKYVHKTHNLVIGQRTAERVKMEISTLLDEEEEKFIRVSGRDLVSGLPSATKISSKEVRKILLPVFDEIVNVVYSVLEITPPELSADIVDNGIIVNGGGALIPGIKDYIEDMVHLPVKISESPLTDVVEGTKVLLKNRGNYLINPTD
B7766_RS04455	Haloplasmatales bacterium (Inordinaticella fortuita)	4B			rod shape-determining protein	B7766_RS04455	ATGGCAATTAAGAAATTGGGCATAGGAATTGATTTAGGGACGACAAATTTATTAGTATACTATGAAGGACAAGGAATCAT TTTTAATGAACCTTCAGTTGTAGCTTTTGATATTGAAACTGGTGAAGTAATTGCCGGTGGAAATGACGCGTTCTCTATGA TTGGAAAAACACACAAGAAAATTCAGGTAAGCCGTCCATTACGTGAAGGTGTAATTTCTGATATGGACGCTGCTAAAGCA TTATTAAAATACGTTTTCCAACGTGTTCAAAACATGAGAGATTTTAAAAACTCAAAATGTTTGATTTGTTGTCCATCTGA AGTAACTCAAATCGAGCGTGAGGCAATGCGCCAATTAGCGATTGAAATGGGTATTAACGATGTATTTATTGAAGA…	MAIKKLGIGIDLGTTNLLVYYEGQGIIFNEPSVVAFDIETGEVIAGGNDAFSMIGKTHKKIQVSRPLREGVISDMDAAKALLKYVFQRVQNMRDFKNSKCLICCPSEVTQIEREAMRQLAIEMGINDVFIEEEIKSGAIGSGVDIYSANATMVVDIGGGTTDVGVLSLGDVVLSQSIRVAGNYIDQEIIKYIHKTHNLVIGQITAERVKIEVATLIDEEEEKFVKVSGRDLVSGLPSATKISSKEVRKIILPIFDEIINVVYSVLEVTPPELSADIVENGIIVNGGGANIPGVCEYIEEMVNLPVRVVDSPLTAVVEGTKVLLKNRGNYLINPTD
BMreB	Bacillus subtilis	168	NP_390681.2		cell-shape determining protein	BSU_28030	ATGTTTGGAATTGGTGCTAGAGACCTTGGTATAGATCTTGGAACTGCGAATACGCTTGTTTTTGTAAAAGGAAAAGGAATTGTTGTGAGAGAGCCGTCAGTTGTCGCTTTGCAGACGGATACGAAATCGATTGTCGCTGTCGGAAATGATGCGAAAAATATGATTGGACGGACACCGGGCAACGTGGTGGCTCTTCGCCCGATGAAAGACGGCGTTATCGCTGATTATGAAACAACGGCGACGATGATGAAATATTACATCAATCAGGCCATAAAAAATAAAGGCATGTTTGCCAGAAAACCATATGTAATGGTATGTGTCCCATCAGGCATTACAGCTGTTGAAGAACGCGCTGTTATCGATGCGACAAGACAGGCGGGAGCGCGTGACGCGTATCCG…	MFGIGARDLGIDLGTANTLVFVKGKGIVVREPSVVALQTDTKSIVAVGNDAKNMIGRTPGNVVALRPMKDGVIADYETTATMMKYYINQAIKNKGMFARKPYVMVCVPSGITAVEERAVIDATRQAGARDAYPIEEPFAAAIGANLPVWEPTGSMVVDIGGGTTEVAIISLGGIVTSQSIRVAGDEMDDAIINYIRKTYNLMIGDRTAEAIKMEIGSAEAPEESDNMEIRGRDLLTGLPKTIEITGKEISNALRDTVSTIVEAVKSTLEKTPPELAADIMDRGIVLTGGGALLRNLDKVISEETKMPVLIAEDPLDCVAIGTGKALEHIHLFKGKTR

### Sheet: DNA constructs
Name	Description	Size (kbp)	Sequence
pHcNb1a1	Landingpad, Ptuf-PuroR, ZpUC19, Phm1-HMreB B1-HMreB A1	6.7	TTGAGATCCTTTTTTTCTGCGCGTAATCTGCTGCTTGCAAACAAAAAAACCACCGCTACCAGCGGTGGTTTGTTTGCCGGATCAAGAGCTACCAACTCTTTTTCCGAAGGTAACTGGCTTCAGCAGAGCGCAGATACCAAATACTGTTCTTCTAGTGTAGCCGTAGTTAGGCCACCACTTCAAGAACTCTGTAGCACCGCCTACATACCTCGCTCTGCTAATCCTGTTACCAGTGGCTGCTGCCAGTGGCGATAAGTCGTGTCTTACCGGGTTGGACTCAAGACGATAGTTACCGGATAAGGCGCAGCGGTCGGGCTGAACGGGGGGTTCGTGCACACAGCCCAGCTTGGAGCGAACGACCTACACCGAACTGAGATACCTACAGCGTGAGCTATGAGA…
pHcNa3	Landingpad, Ptuf-PuroR, ZpUC19, Phm6-HMreB A3	5.4	TTGAGATCCTTTTTTTCTGCGCGTAATCTGCTGCTTGCAAACAAAAAAACCACCGCTACCAGCGGTGGTTTGTTTGCCGGATCAAGAGCTACCAACTCTTTTTCCGAAGGTAACTGGCTTCAGCAGAGCGCAGATACCAAATACTGTTCTTCTAGTGTAGCCGTAGTTAGGCCACCACTTCAAGAACTCTGTAGCACCGCCTACATACCTCGCTCTGCTAATCCTGTTACCAGTGGCTGCTGCCAGTGGCGATAAGTCGTGTCTTACCGGGTTGGACTCAAGACGATAGTTACCGGATAAGGCGCAGCGGTCGGGCTGAACGGGGGGTTCGTGCACACAGCCCAGCTTGGAGCGAACGACCTACACCGAACTGAGATACCTACAGCGTGAGCTATGAGA…
pHcNb1a1b2a2c2a3b4	Landingpad, Ptuf-PuroR, ZpUC19, Phm1-HMreB B1-HMreB A1-Phm3-HMreB B2-HMreB A2-HMreB C2-Phm6-HMreB A3-Phm7-HMreB B4	12.9	TTGAGATCCTTTTTTTCTGCGCGTAATCTGCTGCTTGCAAACAAAAAAACCACCGCTACCAGCGGTGGTTTGTTTGCCGGATCAAGAGCTACCAACTCTTTTTCCGAAGGTAACTGGCTTCAGCAGAGCGCAGATACCAAATACTGTTCTTCTAGTGTAGCCGTAGTTAGGCCACCACTTCAAGAACTCTGTAGCACCGCCTACATACCTCGCTCTGCTAATCCTGTTACCAGTGGCTGCTGCCAGTGGCGATAAGTCGTGTCTTACCGGGTTGGACTCAAGACGATAGTTACCGGATAAGGCGCAGCGGTCGGGCTGAACGGGGGGTTCGTGCACACAGCCCAGCTTGGAGCGAACGACCTACACCGAACTGAGATACCTACAGCGTGAGCTATGAGA…
pHcNb1a1b2a2c2	Landingpad, Ptuf-PuroR, ZpUC19, Phm1-HMreB B1-HMreB A1-Phm3-HMreB B2-HMreB A2-HMreB C2	10.3	TTGAGATCCTTTTTTTCTGCGCGTAATCTGCTGCTTGCAAACAAAAAAACCACCGCTACCAGCGGTGGTTTGTTTGCCGGATCAAGAGCTACCAACTCTTTTTCCGAAGGTAACTGGCTTCAGCAGAGCGCAGATACCAAATACTGTTCTTCTAGTGTAGCCGTAGTTAGGCCACCACTTCAAGAACTCTGTAGCACCGCCTACATACCTCGCTCTGCTAATCCTGTTACCAGTGGCTGCTGCCAGTGGCGATAAGTCGTGTCTTACCGGGTTGGACTCAAGACGATAGTTACCGGATAAGGCGCAGCGGTCGGGCTGAACGGGGGGTTCGTGCACACAGCCCAGCTTGGAGCGAACGACCTACACCGAACTGAGATACCTACAGCGTGAGCTATGAGA…
pHcNb2a2c2a3b4	Landingpad, Ptuf-PuroR, ZpUC19, Phm3-HMreB B2-HMreB A2-HMreB C2-Phm6-HMreB A3-Phm7-HMreB B4	10.3	TTGAGATCCTTTTTTTCTGCGCGTAATCTGCTGCTTGCAAACAAAAAAACCACCGCTACCAGCGGTGGTTTGTTTGCCGGATCAAGAGCTACCAACTCTTTTTCCGAAGGTAACTGGCTTCAGCAGAGCGCAGATACCAAATACTGTTCTTCTAGTGTAGCCGTAGTTAGGCCACCACTTCAAGAACTCTGTAGCACCGCCTACATACCTCGCTCTGCTAATCCTGTTACCAGTGGCTGCTGCCAGTGGCGATAAGTCGTGTCTTACCGGGTTGGACTCAAGACGATAGTTACCGGATAAGGCGCAGCGGTCGGGCTGAACGGGGGGTTCGTGCACACAGCCCAGCTTGGAGCGAACGACCTACACCGAACTGAGATACCTACAGCGTGAGCTATGAGA…
pHcNb1a1b2a2	Landingpad, Ptuf-PuroR, ZpUC19, Phm1-HMreB B1-HMreB A1-Phm3-HMreB B2-HMreB A2	9.1	TTGAGATCCTTTTTTTCTGCGCGTAATCTGCTGCTTGCAAACAAAAAAACCACCGCTACCAGCGGTGGTTTGTTTGCCGGATCAAGAGCTACCAACTCTTTTTCCGAAGGTAACTGGCTTCAGCAGAGCGCAGATACCAAATACTGTTCTTCTAGTGTAGCCGTAGTTAGGCCACCACTTCAAGAACTCTGTAGCACCGCCTACATACCTCGCTCTGCTAATCCTGTTACCAGTGGCTGCTGCCAGTGGCGATAAGTCGTGTCTTACCGGGTTGGACTCAAGACGATAGTTACCGGATAAGGCGCAGCGGTCGGGCTGAACGGGGGGTTCGTGCACACAGCCCAGCTTGGAGCGAACGACCTACACCGAACTGAGATACCTACAGCGTGAGCTATGAGA…
pHcNb1a1c2	Landingpad, Ptuf-PuroR, ZpUC19, Phm1-HMreB B1-HMreB A1-HMreB C2	7.7	TTGAGATCCTTTTTTTCTGCGCGTAATCTGCTGCTTGCAAACAAAAAAACCACCGCTACCAGCGGTGGTTTGTTTGCCGGATCAAGAGCTACCAACTCTTTTTCCGAAGGTAACTGGCTTCAGCAGAGCGCAGATACCAAATACTGTTCTTCTAGTGTAGCCGTAGTTAGGCCACCACTTCAAGAACTCTGTAGCACCGCCTACATACCTCGCTCTGCTAATCCTGTTACCAGTGGCTGCTGCCAGTGGCGATAAGTCGTGTCTTACCGGGTTGGACTCAAGACGATAGTTACCGGATAAGGCGCAGCGGTCGGGCTGAACGGGGGGTTCGTGCACACAGCCCAGCTTGGAGCGAACGACCTACACCGAACTGAGATACCTACAGCGTGAGCTATGAGA…
pHcNb2a2c2	Landingpad, Ptuf-PuroR, ZpUC19, Phm3-HMreB B2-HMreB A2-HMreB C2	7.7	TTGAGATCCTTTTTTTCTGCGCGTAATCTGCTGCTTGCAAACAAAAAAACCACCGCTACCAGCGGTGGTTTGTTTGCCGGATCAAGAGCTACCAACTCTTTTTCCGAAGGTAACTGGCTTCAGCAGAGCGCAGATACCAAATACTGTTCTTCTAGTGTAGCCGTAGTTAGGCCACCACTTCAAGAACTCTGTAGCACCGCCTACATACCTCGCTCTGCTAATCCTGTTACCAGTGGCTGCTGCCAGTGGCGATAAGTCGTGTCTTACCGGGTTGGACTCAAGACGATAGTTACCGGATAAGGCGCAGCGGTCGGGCTGAACGGGGGGTTCGTGCACACAGCCCAGCTTGGAGCGAACGACCTACACCGAACTGAGATACCTACAGCGTGAGCTATGAGA…
pHcNc2a3b4	Landingpad, Ptuf-PuroR, ZpUC19, Phm3-HMreB C2-Phm6-HMreB A3-Phm7-HMreB B4	8.2	TTGAGATCCTTTTTTTCTGCGCGTAATCTGCTGCTTGCAAACAAAAAAACCACCGCTACCAGCGGTGGTTTGTTTGCCGGATCAAGAGCTACCAACTCTTTTTCCGAAGGTAACTGGCTTCAGCAGAGCGCAGATACCAAATACTGTTCTTCTAGTGTAGCCGTAGTTAGGCCACCACTTCAAGAACTCTGTAGCACCGCCTACATACCTCGCTCTGCTAATCCTGTTACCAGTGGCTGCTGCCAGTGGCGATAAGTCGTGTCTTACCGGGTTGGACTCAAGACGATAGTTACCGGATAAGGCGCAGCGGTCGGGCTGAACGGGGGGTTCGTGCACACAGCCCAGCTTGGAGCGAACGACCTACACCGAACTGAGATACCTACAGCGTGAGCTATGAGA…
pHcNb1a2	Landingpad, Ptuf-PuroR, ZpUC19, Phm1-HMreB B1-Phm3-HMreB A2	7	TTGAGATCCTTTTTTTCTGCGCGTAATCTGCTGCTTGCAAACAAAAAAACCACCGCTACCAGCGGTGGTTTGTTTGCCGGATCAAGAGCTACCAACTCTTTTTCCGAAGGTAACTGGCTTCAGCAGAGCGCAGATACCAAATACTGTTCTTCTAGTGTAGCCGTAGTTAGGCCACCACTTCAAGAACTCTGTAGCACCGCCTACATACCTCGCTCTGCTAATCCTGTTACCAGTGGCTGCTGCCAGTGGCGATAAGTCGTGTCTTACCGGGTTGGACTCAAGACGATAGTTACCGGATAAGGCGCAGCGGTCGGGCTGAACGGGGGGTTCGTGCACACAGCCCAGCTTGGAGCGAACGACCTACACCGAACTGAGATACCTACAGCGTGAGCTATGAGA…
pHcNb2a2	Landingpad, Ptuf-PuroR, ZpUC19, Phm3-HMreB B2-HMreB A2	6.7	TTGAGATCCTTTTTTTCTGCGCGTAATCTGCTGCTTGCAAACAAAAAAACCACCGCTACCAGCGGTGGTTTGTTTGCCGGATCAAGAGCTACCAACTCTTTTTCCGAAGGTAACTGGCTTCAGCAGAGCGCAGATACCAAATACTGTTCTTCTAGTGTAGCCGTAGTTAGGCCACCACTTCAAGAACTCTGTAGCACCGCCTACATACCTCGCTCTGCTAATCCTGTTACCAGTGGCTGCTGCCAGTGGCGATAAGTCGTGTCTTACCGGGTTGGACTCAAGACGATAGTTACCGGATAAGGCGCAGCGGTCGGGCTGAACGGGGGGTTCGTGCACACAGCCCAGCTTGGAGCGAACGACCTACACCGAACTGAGATACCTACAGCGTGAGCTATGAGA…
pHcNa1b2	Landingpad, Ptuf-PuroR, ZpUC19, Phm1-HMreB A1-Phm3-HMreB B2	7.1	TTGAGATCCTTTTTTTCTGCGCGTAATCTGCTGCTTGCAAACAAAAAAACCACCGCTACCAGCGGTGGTTTGTTTGCCGGATCAAGAGCTACCAACTCTTTTTCCGAAGGTAACTGGCTTCAGCAGAGCGCAGATACCAAATACTGTTCTTCTAGTGTAGCCGTAGTTAGGCCACCACTTCAAGAACTCTGTAGCACCGCCTACATACCTCGCTCTGCTAATCCTGTTACCAGTGGCTGCTGCCAGTGGCGATAAGTCGTGTCTTACCGGGTTGGACTCAAGACGATAGTTACCGGATAAGGCGCAGCGGTCGGGCTGAACGGGGGGTTCGTGCACACAGCCCAGCTTGGAGCGAACGACCTACACCGAACTGAGATACCTACAGCGTGAGCTATGAGA…
pHcNa3b4	Landingpad, Ptuf-PuroR, ZpUC19, Phm3-HMreB A3-Phm7-HMreB B4	7	ttgagatcctttttttctgcgcgtaatctgctgcttgcaaacaaaaaaaccaccgctaccagcggtggtttgtttgccggatcaagagctaccaactctttttccgaaggtaactggcttcagcagagcgcagataccaaatactgttcttctagtgtagccgtagttaggccaccacttcaagaactctgtagcaccgcctacatacctcgctctgctaatcctgttaccagtggctgctgccagtggcgataagtcgtgtcttaccgggttggactcaagacgatagttaccggataaggcgcagcggtcgggctgaacggggggttcgtgcacacagcccagcttggagcgaacgacctacaccgaactgagatacctacagcgtgagctatgaga…
pHcNb1c2	Landingpad, Ptuf-PuroR, ZpUC19, Phm1-HMreB B1-Phm3-HMreB C2	6.7	TTGAGATCCTTTTTTTCTGCGCGTAATCTGCTGCTTGCAAACAAAAAAACCACCGCTACCAGCGGTGGTTTGTTTGCCGGATCAAGAGCTACCAACTCTTTTTCCGAAGGTAACTGGCTTCAGCAGAGCGCAGATACCAAATACTGTTCTTCTAGTGTAGCCGTAGTTAGGCCACCACTTCAAGAACTCTGTAGCACCGCCTACATACCTCGCTCTGCTAATCCTGTTACCAGTGGCTGCTGCCAGTGGCGATAAGTCGTGTCTTACCGGGTTGGACTCAAGACGATAGTTACCGGATAAGGCGCAGCGGTCGGGCTGAACGGGGGGTTCGTGCACACAGCCCAGCTTGGAGCGAACGACCTACACCGAACTGAGATACCTACAGCGTGAGCTATGAGA…
pHcNb2c2	Landingpad, Ptuf-PuroR, ZpUC19, Phm3-HMreB B2-HMreB C2	6.7	TTGAGATCCTTTTTTTCTGCGCGTAATCTGCTGCTTGCAAACAAAAAAACCACCGCTACCAGCGGTGGTTTGTTTGCCGGATCAAGAGCTACCAACTCTTTTTCCGAAGGTAACTGGCTTCAGCAGAGCGCAGATACCAAATACTGTTCTTCTAGTGTAGCCGTAGTTAGGCCACCACTTCAAGAACTCTGTAGCACCGCCTACATACCTCGCTCTGCTAATCCTGTTACCAGTGGCTGCTGCCAGTGGCGATAAGTCGTGTCTTACCGGGTTGGACTCAAGACGATAGTTACCGGATAAGGCGCAGCGGTCGGGCTGAACGGGGGGTTCGTGCACACAGCCCAGCTTGGAGCGAACGACCTACACCGAACTGAGATACCTACAGCGTGAGCTATGAGA…
pHcNa1c2	Landingpad, Ptuf-PuroR, ZpUC19, Phm1-HMreB A1-Phm3-HMreB C2	6.7	TTGAGATCCTTTTTTTCTGCGCGTAATCTGCTGCTTGCAAACAAAAAAACCACCGCTACCAGCGGTGGTTTGTTTGCCGGATCAAGAGCTACCAACTCTTTTTCCGAAGGTAACTGGCTTCAGCAGAGCGCAGATACCAAATACTGTTCTTCTAGTGTAGCCGTAGTTAGGCCACCACTTCAAGAACTCTGTAGCACCGCCTACATACCTCGCTCTGCTAATCCTGTTACCAGTGGCTGCTGCCAGTGGCGATAAGTCGTGTCTTACCGGGTTGGACTCAAGACGATAGTTACCGGATAAGGCGCAGCGGTCGGGCTGAACGGGGGGTTCGTGCACACAGCCCAGCTTGGAGCGAACGACCTACACCGAACTGAGATACCTACAGCGTGAGCTATGAGA…
pHcNa2c2	Landingpad, Ptuf-PuroR, ZpUC19, Phm1-HMreB A2-HMreB C2	6.7	TTGAGATCCTTTTTTTCTGCGCGTAATCTGCTGCTTGCAAACAAAAAAACCACCGCTACCAGCGGTGGTTTGTTTGCCGGATCAAGAGCTACCAACTCTTTTTCCGAAGGTAACTGGCTTCAGCAGAGCGCAGATACCAAATACTGTTCTTCTAGTGTAGCCGTAGTTAGGCCACCACTTCAAGAACTCTGTAGCACCGCCTACATACCTCGCTCTGCTAATCCTGTTACCAGTGGCTGCTGCCAGTGGCGATAAGTCGTGTCTTACCGGGTTGGACTCAAGACGATAGTTACCGGATAAGGCGCAGCGGTCGGGCTGAACGGGGGGTTCGTGCACACAGCCCAGCTTGGAGCGAACGACCTACACCGAACTGAGATACCTACAGCGTGAGCTATGAGA…
pHcNc2a3	Landingpad, Ptuf-PuroR, ZpUC19, Phm1-HMreB C2-Phm6-HMreB A3	6.8	TTGAGATCCTTTTTTTCTGCGCGTAATCTGCTGCTTGCAAACAAAAAAACCACCGCTACCAGCGGTGGTTTGTTTGCCGGATCAAGAGCTACCAACTCTTTTTCCGAAGGTAACTGGCTTCAGCAGAGCGCAGATACCAAATACTGTTCTTCTAGTGTAGCCGTAGTTAGGCCACCACTTCAAGAACTCTGTAGCACCGCCTACATACCTCGCTCTGCTAATCCTGTTACCAGTGGCTGCTGCCAGTGGCGATAAGTCGTGTCTTACCGGGTTGGACTCAAGACGATAGTTACCGGATAAGGCGCAGCGGTCGGGCTGAACGGGGGGTTCGTGCACACAGCCCAGCTTGGAGCGAACGACCTACACCGAACTGAGATACCTACAGCGTGAGCTATGAGA…
pHcNb1b2	Landingpad, Ptuf-PuroR, ZpUC19, Phm1-HMreB B1-HMreB B2	6.7	TTGAGATCCTTTTTTTCTGCGCGTAATCTGCTGCTTGCAAACAAAAAAACCACCGCTACCAGCGGTGGTTTGTTTGCCGGATCAAGAGCTACCAACTCTTTTTCCGAAGGTAACTGGCTTCAGCAGAGCGCAGATACCAAATACTGTTCTTCTAGTGTAGCCGTAGTTAGGCCACCACTTCAAGAACTCTGTAGCACCGCCTACATACCTCGCTCTGCTAATCCTGTTACCAGTGGCTGCTGCCAGTGGCGATAAGTCGTGTCTTACCGGGTTGGACTCAAGACGATAGTTACCGGATAAGGCGCAGCGGTCGGGCTGAACGGGGGGTTCGTGCACACAGCCCAGCTTGGAGCGAACGACCTACACCGAACTGAGATACCTACAGCGTGAGCTATGAGA…
pHcNa1a2	Landingpad, Ptuf-PuroR, ZpUC19, Phm1-HMreB A1-HMreB A2	6.6	TTGAGATCCTTTTTTTCTGCGCGTAATCTGCTGCTTGCAAACAAAAAAACCACCGCTACCAGCGGTGGTTTGTTTGCCGGATCAAGAGCTACCAACTCTTTTTCCGAAGGTAACTGGCTTCAGCAGAGCGCAGATACCAAATACTGTTCTTCTAGTGTAGCCGTAGTTAGGCCACCACTTCAAGAACTCTGTAGCACCGCCTACATACCTCGCTCTGCTAATCCTGTTACCAGTGGCTGCTGCCAGTGGCGATAAGTCGTGTCTTACCGGGTTGGACTCAAGACGATAGTTACCGGATAAGGCGCAGCGGTCGGGCTGAACGGGGGGTTCGTGCACACAGCCCAGCTTGGAGCGAACGACCTACACCGAACTGAGATACCTACAGCGTGAGCTATGAGA…
pHcNb1	Landingpad, Ptuf-PuroR, ZpUC19, Phm1-HMreB B1	5.6	TTGAGATCCTTTTTTTCTGCGCGTAATCTGCTGCTTGCAAACAAAAAAACCACCGCTACCAGCGGTGGTTTGTTTGCCGGATCAAGAGCTACCAACTCTTTTTCCGAAGGTAACTGGCTTCAGCAGAGCGCAGATACCAAATACTGTTCTTCTAGTGTAGCCGTAGTTAGGCCACCACTTCAAGAACTCTGTAGCACCGCCTACATACCTCGCTCTGCTAATCCTGTTACCAGTGGCTGCTGCCAGTGGCGATAAGTCGTGTCTTACCGGGTTGGACTCAAGACGATAGTTACCGGATAAGGCGCAGCGGTCGGGCTGAACGGGGGGTTCGTGCACACAGCCCAGCTTGGAGCGAACGACCTACACCGAACTGAGATACCTACAGCGTGAGCTATGAGA…
pHcNa1	Landingpad, Ptuf-PuroR, ZpUC19, Phm1-HMreB A1	5.7	TTGAGATCCTTTTTTTCTGCGCGTAATCTGCTGCTTGCAAACAAAAAAACCACCGCTACCAGCGGTGGTTTGTTTGCCGGATCAAGAGCTACCAACTCTTTTTCCGAAGGTAACTGGCTTCAGCAGAGCGCAGATACCAAATACTGTTCTTCTAGTGTAGCCGTAGTTAGGCCACCACTTCAAGAACTCTGTAGCACCGCCTACATACCTCGCTCTGCTAATCCTGTTACCAGTGGCTGCTGCCAGTGGCGATAAGTCGTGTCTTACCGGGTTGGACTCAAGACGATAGTTACCGGATAAGGCGCAGCGGTCGGGCTGAACGGGGGGTTCGTGCACACAGCCCAGCTTGGAGCGAACGACCTACACCGAACTGAGATACCTACAGCGTGAGCTATGAGA…
pHcNb2	Landingpad, Ptuf-PuroR, ZpUC19, Phm3-HMreB B2	5.6	TTGAGATCCTTTTTTTCTGCGCGTAATCTGCTGCTTGCAAACAAAAAAACCACCGCTACCAGCGGTGGTTTGTTTGCCGGATCAAGAGCTACCAACTCTTTTTCCGAAGGTAACTGGCTTCAGCAGAGCGCAGATACCAAATACTGTTCTTCTAGTGTAGCCGTAGTTAGGCCACCACTTCAAGAACTCTGTAGCACCGCCTACATACCTCGCTCTGCTAATCCTGTTACCAGTGGCTGCTGCCAGTGGCGATAAGTCGTGTCTTACCGGGTTGGACTCAAGACGATAGTTACCGGATAAGGCGCAGCGGTCGGGCTGAACGGGGGGTTCGTGCACACAGCCCAGCTTGGAGCGAACGACCTACACCGAACTGAGATACCTACAGCGTGAGCTATGAGA…
pHcNa2	Landingpad, Ptuf-PuroR, ZpUC19, Phm3-HMreB A2	5.5	TTGAGATCCTTTTTTTCTGCGCGTAATCTGCTGCTTGCAAACAAAAAAACCACCGCTACCAGCGGTGGTTTGTTTGCCGGATCAAGAGCTACCAACTCTTTTTCCGAAGGTAACTGGCTTCAGCAGAGCGCAGATACCAAATACTGTTCTTCTAGTGTAGCCGTAGTTAGGCCACCACTTCAAGAACTCTGTAGCACCGCCTACATACCTCGCTCTGCTAATCCTGTTACCAGTGGCTGCTGCCAGTGGCGATAAGTCGTGTCTTACCGGGTTGGACTCAAGACGATAGTTACCGGATAAGGCGCAGCGGTCGGGCTGAACGGGGGGTTCGTGCACACAGCCCAGCTTGGAGCGAACGACCTACACCGAACTGAGATACCTACAGCGTGAGCTATGAGA…
pHcNc2	Landingpad, Ptuf-PuroR, ZpUC19, Phm3-HMreB C2	5.6	TTGAGATCCTTTTTTTCTGCGCGTAATCTGCTGCTTGCAAACAAAAAAACCACCGCTACCAGCGGTGGTTTGTTTGCCGGATCAAGAGCTACCAACTCTTTTTCCGAAGGTAACTGGCTTCAGCAGAGCGCAGATACCAAATACTGTTCTTCTAGTGTAGCCGTAGTTAGGCCACCACTTCAAGAACTCTGTAGCACCGCCTACATACCTCGCTCTGCTAATCCTGTTACCAGTGGCTGCTGCCAGTGGCGATAAGTCGTGTCTTACCGGGTTGGACTCAAGACGATAGTTACCGGATAAGGCGCAGCGGTCGGGCTGAACGGGGGGTTCGTGCACACAGCCCAGCTTGGAGCGAACGACCTACACCGAACTGAGATACCTACAGCGTGAGCTATGAGA…
pHcNb4	Landingpad, Ptuf-PuroR, ZpUC19, Phm7-HMreB B4	5.6	TTGAGATCCTTTTTTTCTGCGCGTAATCTGCTGCTTGCAAACAAAAAAACCACCGCTACCAGCGGTGGTTTGTTTGCCGGATCAAGAGCTACCAACTCTTTTTCCGAAGGTAACTGGCTTCAGCAGAGCGCAGATACCAAATACTGTTCTTCTAGTGTAGCCGTAGTTAGGCCACCACTTCAAGAACTCTGTAGCACCGCCTACATACCTCGCTCTGCTAATCCTGTTACCAGTGGCTGCTGCCAGTGGCGATAAGTCGTGTCTTACCGGGTTGGACTCAAGACGATAGTTACCGGATAAGGCGCAGCGGTCGGGCTGAACGGGGGGTTCGTGCACACAGCCCAGCTTGGAGCGAACGACCTACACCGAACTGAGATACCTACAGCGTGAGCTATGAGA…
pHcNb1ra1	Landingpad, Ptuf-PuroR, ZpUC19, Phm1-HMreB B1(ATPase reduced mutation)-HMreB A1	6.7	TTGAGATCCTTTTTTTCTGCGCGTAATCTGCTGCTTGCAAACAAAAAAACCACCGCTACCAGCGGTGGTTTGTTTGCCGGATCAAGAGCTACCAACTCTTTTTCCGAAGGTAACTGGCTTCAGCAGAGCGCAGATACCAAATACTGTTCTTCTAGTGTAGCCGTAGTTAGGCCACCACTTCAAGAACTCTGTAGCACCGCCTACATACCTCGCTCTGCTAATCCTGTTACCAGTGGCTGCTGCCAGTGGCGATAAGTCGTGTCTTACCGGGTTGGACTCAAGACGATAGTTACCGGATAAGGCGCAGCGGTCGGGCTGAACGGGGGGTTCGTGCACACAGCCCAGCTTGGAGCGAACGACCTACACCGAACTGAGATACCTACAGCGTGAGCTATGAGA…
pHcNb1a1r	Landingpad, Ptuf-PuroR, ZpUC19, Phm1-HMreB B1-HMreB A1(ATPase reduced mutation)	6.7	TTGAGATCCTTTTTTTCTGCGCGTAATCTGCTGCTTGCAAACAAAAAAACCACCGCTACCAGCGGTGGTTTGTTTGCCGGATCAAGAGCTACCAACTCTTTTTCCGAAGGTAACTGGCTTCAGCAGAGCGCAGATACCAAATACTGTTCTTCTAGTGTAGCCGTAGTTAGGCCACCACTTCAAGAACTCTGTAGCACCGCCTACATACCTCGCTCTGCTAATCCTGTTACCAGTGGCTGCTGCCAGTGGCGATAAGTCGTGTCTTACCGGGTTGGACTCAAGACGATAGTTACCGGATAAGGCGCAGCGGTCGGGCTGAACGGGGGGTTCGTGCACACAGCCCAGCTTGGAGCGAACGACCTACACCGAACTGAGATACCTACAGCGTGAGCTATGAGA…
